# Decoding plant x environment interactions through spatial gradients in leaf physiology and metabolism

**DOI:** 10.64898/2026.10.14.759099

**Authors:** Rubén Pérez Valverde, Thomas Nägele

**Author notes:** Correspondence, T.

## Abstract

Succulent leaves are well-known to combine photosynthesis, carbon storage and hydraulic buffering. However, their metabolic responses to heat and drought may differ along the same leaf axis. We investigated spatial and temporal changes in leaf tissue water content, photosynthetic performance and central carbon metabolism in the CAM plant *Sansevieria cylindrica* across three experimental phases: (i) heat, (ii) combined heat and drought, and (iii) rewatering under continued heat. Apical, middle and basal leaf sections were sampled at midday, and chlorophyll fluorescence was monitored near the leaf tip. Fresh-weight-to-dry-weight ratios declined significantly in basal tissues under drought, whereas apical tissues showed a significant decrease only during rewatering indicating a considerable delay in tissue water supply along the leaf axis. Apical photosystem II quantum yield decreased during combined heat and drought, and sucrose accumulated transiently during heat exposure, particularly in middle and basal sections. Glucose and fructose peaked under drought conditions and declined after rewatering. Citrate decreased during the experimental time course, while apical malate increased significantly during rewatering phase. Chlorophyll varied primarily with leaf position, whereas starch and fumarate showed no significant effects. Neural network classification identified citrate and sucrose as major contributors to the discrimination of treatment phases, while chlorophyll was most informative for distinguishing leaf positions. Together, these findings demonstrate that within-leaf physiological and metabolic gradients capture complementary dimensions of plant–environment interactions, distinguishing spatially structured leaf characteristics from dynamic stress responses. Integrating spatially resolved metabolic and physiological profiles thus provides a promising approach for identifying biochemical signatures of environmental stress and recovery in CAM plants.
