## Supplementary material for "Decoding plant x environment interactions through spatial gradients in leaf physiology and metabolism": ST1

### Sheet: pam_data
ExperimentalDay	TimeOfDay	DayNight	Y(NO)	Y(II)	Y(NPQ)
0	06:17:29	Day	0.365	0.628	0.007
0	06:52:56	Day	0.259	0.133	0.608
0	07:28:22	Day	0.944	0.136	0
0	08:03:48	Day	0.727	0.294	0
0	08:39:14	Day	0.671	0.346	0
0	09:14:41	Day	0.607	0.372	0.021
0	09:50:07	Day	0.556	0.462	0
0	10:25:33	Day	0.696	0.337	0
0	11:01:00	Day	0.632	0.396	0
0	11:36:26	Day	0.626	0.41	0
0	12:11:53	Day	0.575	0.439	0
0	12:47:19	Day	0.55	0.454	0
0	13:22:46	Day	0.535	0.465	0
0	13:58:13	Day	0.536	0.442	0.022
0	14:33:39	Day	0.528	0.441	0.031
0	15:09:06	Day	0.607	0.311	0.082
0	15:44:33	Day	0.754	0.204	0.042
0	16:19:59	Day	0.75	0.235	0.015
0	19:17:13	Night	0.53	0.519	0
0	19:52:39	Night	0.393	0.62	0
0	20:28:05	Night	0.399	0.599	0.002
0	21:03:32	Night	0.364	0.626	0.01
0	21:38:58	Night	0.378	0.611	0.011
0	22:14:25	Night	0.376	0.624	0
0	22:49:51	Night	0.376	0.62	0.004
0	23:25:17	Night	0.366	0.625	0.009
2	06:08:18	Day	0.377	0.613	0.01
2	06:43:44	Day	0.389	0.607	0.004
2	07:19:11	Day	0.764	0.176	0.06
2	07:54:36	Day	0.603	0.345	0.052
2	08:30:03	Day	0.718	0.309	0
2	09:05:29	Day	0.645	0.375	0
2	09:40:55	Day	0.57	0.424	0.006
2	10:16:22	Day	0.621	0.349	0.03
2	10:51:49	Day	0.663	0.353	0
2	11:27:15	Day	0.656	0.372	0
2	12:02:42	Day	0.596	0.404	0
2	12:38:09	Day	0.56	0.453	0
2	13:13:35	Day	0.586	0.423	0
2	13:49:01	Day	0.565	0.444	0
2	14:24:27	Day	0.531	0.489	0
2	14:59:54	Day	0.537	0.454	0.009
2	15:35:21	Day	0.567	0.382	0.051
2	16:10:47	Day	0.639	0.343	0.018
2	16:46:13	Day	0.745	0.255	0
2	19:07:58	Night	0.663	0.486	0
2	19:43:24	Night	0.466	0.541	0
2	20:18:50	Night	0.438	0.543	0.019
2	20:54:16	Night	0.431	0.554	0.015
2	21:29:42	Night	0.405	0.574	0.021
2	22:05:09	Night	0.39	0.599	0.011
2	22:40:35	Night	0.398	0.585	0.017
2	23:16:01	Night	0.383	0.592	0.025
2	23:51:27	Night	0.395	0.595	0.01
6	06:34:28	Day	0.417	0.565	0.018
6	07:45:22	Day	0.845	0.246	0
6	08:20:48	Day	0.74	0.316	0
6	08:56:14	Day	0.67	0.372	0
6	09:31:41	Day	0.622	0.371	0.007
6	10:07:08	Day	0.604	0.396	0
6	10:42:34	Day	0.617	0.376	0.007
6	11:18:00	Day	0.645	0.362	0
6	11:53:27	Day	0.633	0.38	0
6	12:28:54	Day	0.602	0.415	0
6	13:04:20	Day	0.617	0.394	0
6	13:39:47	Day	0.591	0.398	0.011
6	14:15:14	Day	0.566	0.443	0
6	14:50:40	Day	0.692	0.351	0
6	15:26:06	Day	0.573	0.433	0
6	16:01:33	Day	0.618	0.396	0
6	16:36:59	Day	0.681	0.279	0.04
6	17:12:26	Day	0.746	0.2	0.054
6	17:47:52	Day	0.692	0.308	0
6	18:23:19	Night	0.741	0.259	0
6	18:58:46	Night	0.906	0.36	0
6	19:34:13	Night	0.504	0.504	0
6	20:09:39	Night	0.489	0.536	0
6	20:45:06	Night	0.448	0.515	0.037
6	21:20:32	Night	0.435	0.536	0.029
6	21:55:59	Night	0.433	0.545	0.022
6	22:31:25	Night	0.469	0.556	0
6	23:06:51	Night	0.431	0.546	0.023
6	23:42:18	Night	0.429	0.563	0.008
8	06:25:55	Day	0.438	0.53	0.032
8	07:01:21	Day	0.786	0.254	0
8	07:36:48	Day	0.828	0.25	0
8	08:12:15	Day	0.779	0.264	0
8	08:47:42	Day	0.713	0.321	0
8	09:23:08	Day	0.689	0.319	0
8	09:58:35	Day	0.638	0.406	0
8	10:34:01	Day	0.606	0.376	0.018
8	11:09:28	Day	0.642	0.378	0
8	11:44:55	Day	0.653	0.347	0
8	12:20:21	Day	0.646	0.354	0
8	12:55:47	Day	0.626	0.38	0
8	13:31:14	Day	0.656	0.344	0
8	14:06:41	Day	0.649	0.351	0
8	14:42:08	Day	0.656	0.337	0.007
8	15:17:34	Day	0.675	0.291	0.034
8	15:53:00	Day	0.729	0.227	0.044
8	16:28:27	Day	0.754	0.204	0.042
8	19:25:40	Night	0.551	0.471	0
8	20:01:07	Night	0.483	0.457	0.06
8	20:36:33	Night	0.496	0.477	0.027
8	21:12:00	Night	0.484	0.478	0.038
8	21:47:26	Night	0.438	0.54	0.022
8	22:22:53	Night	0.445	0.516	0.039
8	22:58:20	Night	0.449	0.527	0.024
8	23:33:46	Night	0.436	0.545	0.019
12	06:07:28	Day	0.441	0.545	0.014
12	06:42:55	Day	0.472	0.513	0.015
12	07:18:21	Day	0.811	0.232	0
12	07:53:48	Day	0.753	0.267	0
12	08:29:14	Day	0.709	0.33	0
12	09:04:41	Day	0.65	0.363	0
12	09:40:07	Day	0.604	0.396	0
12	10:15:34	Day	0.657	0.362	0
12	10:51:01	Day	0.629	0.371	0
12	11:26:28	Day	0.645	0.367	0
12	12:01:54	Day	0.654	0.352	0
12	12:37:21	Day	0.636	0.346	0.018
12	13:12:48	Day	0.657	0.343	0
12	13:48:14	Day	0.644	0.35	0.006
12	14:23:41	Day	0.663	0.362	0
12	14:59:07	Day	0.663	0.337	0
12	15:34:33	Day	0.636	0.376	0
12	16:09:59	Day	0.636	0.357	0.007
12	16:45:26	Day	0.67	0.337	0
12	17:20:53	Day	0.632	0.321	0.047
12	17:56:20	Day	0.776	0.118	0.106
12	19:07:13	Night	0.696	0.368	0
12	19:42:40	Night	0.557	0.449	0
12	20:18:06	Night	0.482	0.505	0.013
12	20:53:32	Night	0.476	0.496	0.028
12	21:28:59	Night	0.465	0.535	0
12	22:04:26	Night	0.507	0.489	0.004
12	22:39:52	Night	0.447	0.547	0.006
12	23:15:19	Night	0.476	0.521	0.003
12	23:50:45	Night	0.455	0.539	0.006
12	00:26:12	Night	0.447	0.551	0.002
12	01:01:38	Night	0.445	0.544	0.011
12	01:37:05	Night	0.413	0.539	0.048
12	02:12:32	Night	0.452	0.54	0.008
12	02:47:58	Night	0.45	0.537	0.013
12	03:23:24	Night	0.458	0.528	0.014
12	03:58:50	Night	0.451	0.54	0.009
12	04:34:16	Night	0.443	0.54	0.017
12	05:09:42	Night	0.411	0.574	0.015
12	05:45:08	Night	0.446	0.546	0.008
