## Supplementary material for "Decoding plant x environment interactions through spatial gradients in leaf physiology and metabolism": ST2

### Sheet: Sheet1
Number	Condition_label	Day	Leaf_position	class_day	class_leaf	classCond	sucrose	starch	glucose	fructose	chloro_cm2	chloro_gFW	malate	fumarate	citrate
1.1	heat	0	Top	1	1	1	22.8175	0.158735	0	3.11532	1.83884	48.9568	55.012	0.947312	4.36822
1.2	heat	0	Top	1	1	1	20.149	0	0	3.6663	0.7781	15.603	29.4404	0	3.89441
1.3	heat	0	Top	1	1	1	29.9615	0	2.13032	4.11911	0.543563	10.2051	35.9859	15.428	2.16884
1.4	heat	0	Top	1	1	1	41.9915	0	2.87128	4.43302	0.538392	10.5274	53.6935	6.9225	1.80052
1.5	heat	0	Top	1	1	1	36.9877	0.151054	1.82633	3.891	0.325508	4.94813	41.4324	0	2.51956
1.6	heat	0	Middle	1	2	1	38.4421	0.0383303	2.18844	3.76133	0.0653895	0.420383	40.4199	0	2.48634
1.7	heat	0	Middle	1	2	1	52.65	0.0438316	1.91371	3.49471	0.107564	0.790771	45.9214	0	3.58168
1.8	heat	0	Middle	1	2	1	52.8166	0	1.17683	3.2236	0.103608	0.830342	47.8816	0	4.07895
1.9	heat	0	Middle	1	2	1	64.8332	0	1.54602	3.44632	0.0889348	0.710331	46.5793	0	3.90466
1.10	heat	0	Middle	1	2	1	71.4058	0.0487779	1.6382	3.47025	0.0953757	0.78029	49.7133	0	4.46526
1.11	heat	0	Bottom	1	3	1	59.7847	0	2.74628	4.7957	0.0980842	0.630574	46.1442	0	4.20848
1.12	heat	0	Bottom	1	3	1	58.4069	0	2.42515	4.46894	0.070636	0.38886	31.4313	0.851313	3.47472
1.13	heat	0	Bottom	1	3	1	57.5519	0.084204	2.01101	3.82159	0.0384105	0.180824	15.551	3.25983	2.67977
1.14	heat	0	Bottom	1	3	1	66.006	0	1.89564	4.3079	0.0904277	0.475592	15.3358	7.22743	2.50951
1.15	heat	0	Bottom	1	3	1	50.4184	0	1.87471	4.1408	0.0891108	0.39728	22.7877	0	2.11234
2.1	heat/drought	2	Top	2	1	2	51.5091	0	0	6.13728	3.15853	199.816	79.8557	140.086	0.108076
2.2	heat/drought	2	Top	2	1	2	83.9251	0.645887	0	2.88608	0.873113	19.8629	5.52242	24.1836	0.194324
2.3	heat/drought	2	Top	2	1	2	33.3836	0	0	2.23372	0.538144	7.67045	25.802	0	0.219154
2.4	heat/drought	2	Top	2	1	2	53.2531	0	0.420783	2.9968	0.251129	3.87876	30.9588	8.3694	0.36941
2.5	heat/drought	2	Top	2	1	2	52.9767	0	1.09214	2.71238	0.107246	1.14647	50.4918	0	0.493097
2.6	heat/drought	2	Middle	2	2	2	71.1339	0	1.01715	2.82907	0.150412	1.72792	24.2217	17.218	1.2953
2.7	heat/drought	2	Middle	2	2	2	54.1772	0.13411	1.12602	2.87879	0.0862178	0.950276	32.7945	5.56068	1.37455
2.8	heat/drought	2	Middle	2	2	2	49.8424	0.131444	1.26918	3.02309	0.0596294	0.483117	35.9074	1.67637	1.13499
2.9	heat/drought	2	Middle	2	2	2	52.645	0	2.20327	3.70438	0.0531441	0.29641	40.4631	0	1.88663
2.10	heat/drought	2	Middle	2	2	2	43.6911	0.0361248	2.15352	3.35659	0.0799556	0.356072	28.4471	0	2.29763
2.11	heat/drought	2	Bottom	2	3	2	40.5464	0	2.562	4.18913	0.0434707	0.251571	53.9453	0	2.03665
2.12	heat/drought	2	Bottom	2	3	2	59.7208	0.120584	3.40859	4.91803	0.0376927	0.186771	28.4902	0	2.40411
2.13	heat/drought	2	Bottom	2	3	2	50.6881	0.0297313	3.19528	4.63156	0	0	36.2668	0	2.25416
2.14	heat/drought	2	Bottom	2	3	2	51.1178	0	3.70445	5.78771	0.0280247	0.141136	10.8979	10.6225	1.02383
2.15	heat/drought	2	Bottom	2	3	2	41.1807	0.126296	5.38364	10.2961	0	0	18.7396	3.90542	1.11305
3.1	heat/drought	6	Top	3	1	2	58.7448	0	0	15.8344	0.843457	107.424	21.6419	0	0
3.2	heat/drought	6	Top	3	1	2	47.0304	0	0	5.69117	1.67209	72.2892	20.5698	0	2.09905
3.3	heat/drought	6	Top	3	1	2	62.8648	0	1.65545	5.66829	1.10147	34.1484	29.2906	1.05936	1.29762
3.4	heat/drought	6	Top	3	1	2	66.176	0.106425	2.2637	4.83007	0.981439	17.5187	26.813	0.597536	2.45054
3.5	heat/drought	6	Top	3	1	2	104.564	0.0581699	3.2235	5.88657	1.11271	16.2842	41.8778	2.92827	4.58182
3.6	heat/drought	6	Middle	3	2	2	129.178	0	2.93669	4.99589	2.5742	29.805	31.5579	13.7807	4.10954
3.7	heat/drought	6	Middle	3	2	2	118.854	0.369941	2.15793	3.72575	0.0956209	0.936805	23.9726	11.57	0.820119
3.8	heat/drought	6	Middle	3	2	2	119.702	0.360206	2.4195	4.492	0.0946505	0.953056	36.2733	4.34759	1.31492
3.9	heat/drought	6	Middle	3	2	2	127.469	0	1.64309	3.53633	0.0498632	0.438386	0.23903	40.2069	1.69272
3.10	heat/drought	6	Middle	3	2	2	155.681	0	1.64151	3.36509	0.0817582	0.648613	28.3633	8.74248	1.76651
3.11	heat/drought	6	Bottom	3	3	2	149.819	0.0283369	1.37996	2.71117	0.0856877	0.610883	40.2677	0	2.2678
3.12	heat/drought	6	Bottom	3	3	2	130.106	0	1.62818	2.75705	0.123165	0.682826	43.184	0	2.7567
3.13	heat/drought	6	Bottom	3	3	2	137.74	0.294714	1.72298	2.97235	0.0972418	0.534081	40.7282	0	4.05512
3.14	heat/drought	6	Bottom	3	3	2	121.742	0	1.613	3.14587	0.0851759	0.411674	41.984	0	5.59146
3.15	heat/drought	6	Bottom	3	3	2	110.664	0	1.45526	2.71792	0.102696	0.50888	37.6547	0	0.497763
4.1	heat/drought	8	Top	4	1	2	82.021	0	0.4839	7.42284	1.67878	121.709	43.3637	0	2.91306
4.2	heat/drought	8	Top	4	1	2	46.8954	0	4.23142	5.56356	0.692716	14.6383	38.3499	3.70015	1.59206
4.3	heat/drought	8	Top	4	1	2	37.4922	0	10.9624	8.68509	0.175118	2.2124	41.1324	10.9256	1.01528
4.4	heat/drought	8	Top	4	1	2	33.8513	0.121104	0	0.668467	0.101091	1.02669	38.1047	4.88085	1.61532
4.5	heat/drought	8	Top	4	1	2	26.824	0.037238	10.818	6.78301	0.0486316	0.455608	1.71931	32.5384	1.03521
4.6	heat/drought	8	Middle	4	2	2	32.9536	0.0994551	8.90719	5.55071	0.0363897	0.303509	58.6178	0	2.70898
4.7	heat/drought	8	Middle	4	2	2	27.6433	0	10.4572	7.05439	0.0501298	0.307994	33.5752	0	2.89043
4.8	heat/drought	8	Middle	4	2	2	28.5954	0.395065	11.278	9.5351	0.0599404	0.35045	9.6567	14.3599	0.411118
4.9	heat/drought	8	Middle	4	2	2	21.2156	0	8.78955	8.19794	0.0532969	0.290018	9.46847	14.0331	0.28242
4.10	heat/drought	8	Middle	4	2	2	24.7493	0.270255	7.85465	7.19099	0.063486	0.332043	15.9617	8.0659	0.420309
4.11	heat/drought	8	Bottom	4	3	2	26.7353	0.454917	7.00812	8.00623	0.0838323	0.41716	18.2642	5.66285	0.549852
4.12	heat/drought	8	Bottom	4	3	2	25.87	0	6.47573	9.26741	0.0653895	0.323677	26.7141	0	1.16851
4.13	heat/drought	8	Bottom	4	3	2	31.8205	0.287888	6.64724	8.73994	0.088343	0.39991	39.4145	0	1.59155
4.14	heat/drought	8	Bottom	4	3	2	29.4788	0.0267073	7.02621	8.38648	0.0789963	0.353861	29.3507	0	1.64241
4.15	heat/drought	8	Bottom	4	3	2	34.7416	0	10.1875	10.0558	0.0594712	0.264638	31.8183	0	3.35995
5.1	rewatered	12	Top	5	1	3	33.9826	0	0.317712	6.26603	1.62176	69.1328	76.678	27.3299	0.717231
5.2	rewatered	12	Top	5	1	3	22.2552	0	0	2.20313	1.69263	32.6175	74.7368	0	0.972684
5.3	rewatered	12	Top	5	1	3	21.8956	0	0.384753	2.10784	2.38197	30.7412	62.5908	0	0.892701
5.4	rewatered	12	Top	5	1	3	20.6451	0.0420915	2.33251	2.94292	2.56465	24.3222	49.7365	0	0.868737
5.5	rewatered	12	Top	5	1	3	23.7753	0	4.26642	4.22709	0.897769	5.4672	50.4254	0	1.036
5.6	rewatered	12	Middle	5	2	3	21.9978	0.259748	5.28264	5.4695	0.569371	3.70241	47.3294	0	1.84778
5.7	rewatered	12	Middle	5	2	3	25.9377	0	6.50467	7.50219	0.429526	2.46624	41.1815	0	2.68352
5.8	rewatered	12	Middle	5	2	3	26.2883	0	6.88763	5.70194	0.357302	1.83442	48.6685	0	4.83739
5.9	rewatered	12	Middle	5	2	3	20.9875	0	4.17773	3.25706	0.273314	1.47311	5.72696	15.7989	0.261977
5.10	rewatered	12	Middle	5	2	3	20.0661	0	3.99769	3.09921	0.262663	1.32913	10.5615	10.0096	0.283797
5.11	rewatered	12	Bottom	5	3	3	64.9645	0.173862	12.0286	7.67744	0.229763	1.20006	33.5364	0	0.20505
5.12	rewatered	12	Bottom	5	3	3	35.5521	0	7.20536	5.4074	0.261365	1.15378	33.0352	0	0.363117
5.13	rewatered	12	Bottom	5	3	3	48.6671	0.0288461	7.49201	6.05052	0.464718	2.01356	36.4038	0	0.607511
5.14	rewatered	12	Bottom	5	3	3	20.6059	0.00926346	3.54669	3.30656	0.355808	1.48525	21.6702	1.93517	1.27981
5.15	rewatered	12	Bottom	5	3	3	42.36	0.00881861	7.43393	6.7174	0.210628	0.837	41.0479	0	1.6938
