## Supplementary material for "Decoding plant x environment interactions through spatial gradients in leaf physiology and metabolism": ST3

### Sheet: ANOVA
Variable	Effect	p_Raw	Significant_Raw	q_BH	Significant_BH
chlorophyll	Day	0.785658	ns	0.841777	ns
chlorophyll	Leaf_position	8.11137e-05	***	0.000243341	***
chlorophyll	Day:Leaf_position	0.959884	ns	0.959884	ns
citrate	Day	1.05074e-05	***	5.25371e-05	***
citrate	Leaf_position	0.175961	ns	0.277833	ns
citrate	Day:Leaf_position	0.319013	ns	0.435018	ns
fructose	Day	2.03023e-05	***	8.70097e-05	***
fructose	Leaf_position	0.186682	ns	0.280023	ns
fructose	Day:Leaf_position	0.000812525	***	0.00221598	***
fumarate	Day	0.368068	ns	0.480089	ns
fumarate	Leaf_position	0.130986	ns	0.218311	ns
fumarate	Day:Leaf_position	0.250434	ns	0.357763	ns
glucose	Day	5.50799e-13	***	5.50799e-12	***
glucose	Leaf_position	2.48784e-05	***	9.32939e-05	***
glucose	Day:Leaf_position	0.00991049	**	0.0228704	**
malate	Day	0.0890743	ns	0.15719	ns
malate	Leaf_position	0.0396474	*	0.0743388	*
malate	Day:Leaf_position	0.02566	*	0.0513201	*
starch	Day	0.414103	ns	0.50723	ns
starch	Leaf_position	0.642678	ns	0.741552	ns
starch	Day:Leaf_position	0.684661	ns	0.760735	ns
sucrose	Day	8.15869e-25	***	2.44761e-23	***
sucrose	Leaf_position	3.41508e-05	***	0.000113836	***
sucrose	Day:Leaf_position	8.59333e-09	***	6.445e-08	***
